# Camelina CircRNA Landscape: Implications for Gene Regulation and Fatty Acid Metabolism

**DOI:** 10.1101/2024.07.02.601705

**Authors:** Delecia Utley, Brianne Edwards, Asa Budnick, Erich Grotewold, Heike Sederoff

## Abstract

Circular RNAs (circRNAs) are closed-loop RNAs forming a covalent bond between their 3’ and 5’ ends, the backsplice junction (BSJ), rendering them resistant to exonucleases and thus more stable compared to linear RNAs. Identification of circRNAs and distinction from its cognate linear RNA is only possible by sequencing the BSJ that is unique to the circRNA. CircRNAs are involved in regulation of their cognate RNAs by increasing transcription rates, RNA stability and alternative splicing. We have identified circRNAs from *Camelina sativa* that are associated with the regulation of germination, light response, and lipid metabolism. We sequenced light-grown and etiolated seedlings after 5 or 7 days post-germination and identified a total of 3,447 circRNAs from 2,763 genes. Most circRNAs originate from a single homeolog of the three subgenomes from allohexaploid camelina and correlates with higher ratios of alternative splicing of their cognate genes. A network analysis shows the interactions of select miRNA:circRNA:mRNAs for regulation of transcript stabilities where circRNA can act as a competing endogenous RNA. Several key lipid metabolism genes can generate circRNA and we confirmed the presence of KASII circRNA as a true circRNA. CircRNA in camelina can be a novel target for breeding and engineering efforts.

**Core ideas:**

1. First discovery of 3,447 genic and 307 intergenic unique putative circRNAs from *Camelina sativa*.
2. We identified circRNAs that were regulated in response to seedling de-etiolation.
3. Most circRNAs originate from only one homeolog of the three subgenomes in this allohexaploid Camelina.
4. Alternative splicing of exon skipping and intron retention positively correlate with circRNA occurrence.
5. Validation of KASII circRNAs as an example of lipid metabolism pathways potentially regulated by circRNA.
