## Supplemental Table 1 for "Camelina CircRNA Landscape: Implications for Gene Regulation and Fatty Acid Metabolism"

### Sheet: RT_PCR primers
Lane Set	gene name	original circID coordinates from sequencing	Gene	Fwd Primer	Rev primer	Fwd Primer	Rev Primer	Expected Product size	notes
1	Kas II A/B/C	Chr7:23795661-23796179, Chr16:19858862-19859379	Csa07g046400, Csa09g079550, Csa16g038860	cCP031DF	cCP030DR	CGACTGAAGGATGGGTTGCT	ACCACTGTTGCCTTGTAGCA	~343	reaction failed
2	Kas II A/B/C	Chr7:23795661-23796179, Chr16:19858862-19859379	Csa07g046400, Csa09g079550, Csa16g038860	cCP034DF	cCP030DR	CTCACAGCTGGCAAGAAAGC	ACCACTGTTGCCTTGTAGCA	~282
3	Kas II A/B/C	Chr7:23795661-23796179, Chr16:19858862-19859379	Csa07g046400, Csa09g079550, Csa16g038860	cCP007DF	cCP008DR	CTCGACTGAAGGATGGGTTGCTC	CAATCTGGCTAATACCACTGTTGCC	~362	reaction failed
4	Actin 2 (control)	linear product	Csa01g021690, Csa19g026200, Csda15g026420	act3	act2	GGAGATGATGCTCCCAGGGCT	ACAATTTCCCGCTCTGCTGTTGTG	~567	reverse primers from (Abdullah et al. 2016)
5	Kas II A/B/C	Chr7:23793791-23796179	Csa07g046400, Csa09g079550, Csa16g038860	cCP033DF	cCP032DR	TCGAGATGGTTTTGTGATGG	GGACGTGAAGCTTTTGTGGG	~1103	reaction failed
6	Kas II A/B/C	Chr7:23793791-23796179	Csa07g046400, Csa09g079550, Csa16g038860	cCP011DF	cCP012DR	CGAGATGGTTTTGTGATGGGAGAGG	CTATCCCAAGGACGTGAAGCTTTTG	~1106	reaction failed
7	Actin 2 (control)	n/a	Csa01g021690, Csa19g026200, Csda15g026420	act3	act2	GGAGATGATGCTCCCAGGGCT	ACAATTTCCCGCTCTGCTGTTGTG	n/a	no template; reverse primers from (Abdullah et al. 2016)
Important to note
Succesful primer set
Expected product length is an estimate based on which homeolog primers were originnally created using.
