## Supplemental Table 2 for "Camelina CircRNA Landscape: Implications for Gene Regulation and Fatty Acid Metabolism"

### Sheet: Sample metadata
	# Days post-germination	Treatment	Replicate	# Read pairs (Q>30)
S18	5	Dark	1	53856955
S19	5	Dark	2	49807471
S20	5	Dark	3	53701608
S21	5	Dark	4	43617265
S14	5	Light	1	51118786
S15	5	Light	2	58842469
S16	5	Light	3	57638551
S17	5	Light	4	87947726
S26	7	Dark	1	57198577
S27	7	Dark	2	56912456
S28	7	Dark	3	56136099
S29	7	Dark	4	63924343
S22	7	Light	1	61731034
S23	7	Light	2	52593160
S24	7	Light	3	67656983
S25	7	Light	4	75711753
