## Supplemental Table 6 for "Camelina CircRNA Landscape: Implications for Gene Regulation and Fatty Acid Metabolism"

### Sheet: select_PANTHER_BP_GOterms
Treatment	GO term	PANTHER GO-Slim Biological Process	annotated	present	expected	Fold Enrichment	+/-	raw P value	FDR
5D	GO:0030048	actin filament-based movement	17	9	0.58	15.44	+	1.2e-09	8.11e-08
7D	GO:0030048	actin filament-based movement	17	7	0.67	10.48	+	1.95e-06	4.86e-05
5D	GO:0019439	aromatic compound catabolic process	118	14	4.05	3.46	+	5.4e-05	0.00106
7D	GO:0019439	aromatic compound catabolic process	118	20	4.64	4.31	+	3.41e-08	1.18e-06
5L	GO:0051274	beta-glucan biosynthetic process	26	5	0.5	10.05	+	0.000119	0.00401
5D	GO:0051274	beta-glucan biosynthetic process	26	5	0.89	5.61	+	0.00169	0.0173
7D	GO:0051274	beta-glucan biosynthetic process	26	5	1.02	4.89	+	0.00307	0.0242
5L	GO:0019752	carboxylic acid metabolic process	463	19	8.86	2.14	+	0.00178	0.0253
7L	GO:0019752	carboxylic acid metabolic process	463	33	13.48	2.45	+	3.61e-06	0.00019
7D	GO:0019752	carboxylic acid metabolic process	463	38	18.19	2.09	+	2.79e-05	0.000478
5D	GO:0044242	cellular lipid catabolic process	67	8	2.3	3.48	+	0.00203	0.0196
7D	GO:0044242	cellular lipid catabolic process	67	8	2.63	3.04	+	0.00464	0.0334
5L	GO:0044270	cellular nitrogen compound catabolic process	101	8	1.93	4.14	+	0.000727	0.0145
5D	GO:0044270	cellular nitrogen compound catabolic process	101	15	3.46	4.33	+	1.82e-06	5.37e-05
7L	GO:0044270	cellular nitrogen compound catabolic process	101	10	2.94	3.4	+	0.000733	0.0139
7D	GO:0044270	cellular nitrogen compound catabolic process	101	20	3.97	5.04	+	2.1e-09	1.11e-07
5D	GO:0030705	cytoskeleton-dependent intracellular transport	21	9	0.72	12.5	+	1.28e-08	6.5e-07
7D	GO:0030705	cytoskeleton-dependent intracellular transport	21	7	0.83	8.48	+	1.02e-05	0.000203
5L	GO:0006897	endocytosis	64	6	1.22	4.9	+	0.0014	0.0218
5D	GO:0006897	endocytosis	64	8	2.2	3.64	+	0.0015	0.0157
7L	GO:0006897	endocytosis	64	8	1.86	4.29	+	0.000524	0.0109
7D	GO:0006897	endocytosis	64	11	2.51	4.37	+	3.6e-05	0.000595
5L	GO:0072666	establishment of protein localization to vacuole	20	4	0.38	10.45	+	0.000503	0.0119
5D	GO:0072666	establishment of protein localization to vacuole	20	6	0.69	8.75	+	4.11e-05	0.000857
7D	GO:0072666	establishment of protein localization to vacuole	20	5	0.79	6.36	+	0.000878	0.0093
5L	GO:0046700	heterocycle catabolic process	101	8	1.93	4.14	+	0.000727	0.0143
5D	GO:0046700	heterocycle catabolic process	101	15	3.46	4.33	+	1.82e-06	5.26e-05
7L	GO:0046700	heterocycle catabolic process	101	10	2.94	3.4	+	0.000733	0.0137
7D	GO:0046700	heterocycle catabolic process	101	20	3.97	5.04	+	2.1e-09	1.07e-07
5D	GO:0006891	intra-Golgi vesicle-mediated transport	29	6	0.99	6.03	+	0.000387	0.00538
7D	GO:0006891	intra-Golgi vesicle-mediated transport	29	7	1.14	6.14	+	0.000104	0.00151
5D	GO:0016042	lipid catabolic process	67	8	2.3	3.48	+	0.00203	0.0194
7D	GO:0016042	lipid catabolic process	67	8	2.63	3.04	+	0.00464	0.0332
5L	GO:0007018	microtubule-based movement	26	5	0.5	10.05	+	0.000119	0.00383
7D	GO:0007018	microtubule-based movement	26	6	1.02	5.87	+	0.000425	0.00511
5D	GO:1903047	mitotic cell cycle process	143	12	4.9	2.45	+	0.00387	0.0308
7L	GO:1903047	mitotic cell cycle process	143	14	4.16	3.36	+	7.82e-05	0.00236
7D	GO:1903047	mitotic cell cycle process	143	15	5.62	2.67	+	0.000523	0.00613
5L	GO:0006402	mRNA catabolic process	56	6	1.07	5.6	+	0.000689	0.014
5D	GO:0006402	mRNA catabolic process	56	11	1.92	5.73	+	2.64e-06	7.35e-05
7L	GO:0006402	mRNA catabolic process	56	7	1.63	4.29	+	0.00116	0.0189
7D	GO:0006402	mRNA catabolic process	56	12	2.2	5.45	+	1.44e-06	3.71e-05
5L	GO:0051169	nuclear transport	90	7	1.72	4.06	+	0.00172	0.0251
5D	GO:0051169	nuclear transport	90	11	3.09	3.56	+	0.000256	0.00375
7D	GO:0051169	nuclear transport	90	16	3.54	4.52	+	4.03e-07	1.1e-05
5L	GO:0000288	nuclear-transcribed mRNA catabolic process, deadenylation-dependent decay	29	4	0.55	7.21	+	0.00215	0.0294
5D	GO:0000288	nuclear-transcribed mRNA catabolic process, deadenylation-dependent decay	29	6	0.99	6.03	+	0.000387	0.00543
7D	GO:0000288	nuclear-transcribed mRNA catabolic process, deadenylation-dependent decay	29	6	1.14	5.27	+	0.000793	0.00852
5L	GO:0000289	nuclear-transcribed mRNA poly(A) tail shortening	5	2	0.1	20.9	+	0.00352	0.0419
7D	GO:0000289	nuclear-transcribed mRNA poly(A) tail shortening	5	4	0.2	20.36	+	1.15e-05	0.000223
5L	GO:0043436	oxoacid metabolic process	481	19	9.2	2.06	+	0.00344	0.0417
7L	GO:0043436	oxoacid metabolic process	481	33	14.01	2.36	+	6.41e-06	0.000294
7D	GO:0043436	oxoacid metabolic process	481	41	18.9	2.17	+	4.11e-06	9.41e-05
7L	GO:0018105	peptidyl-serine phosphorylation	103	11	3	3.67	+	0.000209	0.00538
7D	GO:0018105	peptidyl-serine phosphorylation	103	10	4.05	2.47	+	0.00733	0.0488
5L	GO:0034067	protein localization to Golgi apparatus	6	3	0.11	26.13	+	0.000133	0.00421
5D	GO:0034067	protein localization to Golgi apparatus	6	3	0.21	14.58	+	0.000744	0.0091
7L	GO:0034067	protein localization to Golgi apparatus	6	3	0.17	17.17	+	0.000461	0.0101
7D	GO:0034067	protein localization to Golgi apparatus	6	4	0.24	16.97	+	3.34e-05	0.000557
5L	GO:0006623	protein targeting to vacuole	13	4	0.25	16.08	+	8.26e-05	0.00378
5D	GO:0006623	protein targeting to vacuole	13	5	0.45	11.21	+	4.8e-05	0.00096
7D	GO:0006623	protein targeting to vacuole	13	5	0.51	9.79	+	9.17e-05	0.00136
5L	GO:0006898	receptor-mediated endocytosis	33	4	0.63	6.33	+	0.00349	0.042
7L	GO:0006898	receptor-mediated endocytosis	33	6	0.96	6.24	+	0.000339	0.00787
7D	GO:0006898	receptor-mediated endocytosis	33	6	1.3	4.63	+	0.00162	0.0145
5D	GO:0001558	regulation of cell growth	3	2	0.1	19.44	+	0.00344	0.0284
7D	GO:0001558	regulation of cell growth	3	2	0.12	16.97	+	0.00451	0.0328
5L	GO:0031647	regulation of protein stability	17	3	0.33	9.22	+	0.00388	0.0437
5D	GO:0031647	regulation of protein stability	17	4	0.58	6.86	+	0.00229	0.0214
7D	GO:0031647	regulation of protein stability	17	5	0.67	7.49	+	0.000387	0.00469
5L	GO:0006417	regulation of translation	78	7	1.49	4.69	+	0.000739	0.0142
5D	GO:0006417	regulation of translation	78	8	2.68	2.99	+	0.00524	0.04
7D	GO:0006417	regulation of translation	78	10	3.06	3.26	+	0.000938	0.00944
5L	GO:0006401	RNA catabolic process	69	6	1.32	4.54	+	0.00206	0.0284
5D	GO:0006401	RNA catabolic process	69	12	2.37	5.07	+	3.6e-06	8.96e-05
7L	GO:0006401	RNA catabolic process	69	8	2.01	3.98	+	0.000871	0.0149
7D	GO:0006401	RNA catabolic process	69	16	2.71	5.9	+	7.79e-09	3.45e-07
5D	GO:0009451	RNA modification	219	0	7.51	< 0.01	-	0.00105	0.0123
5L	GO:0097435	supramolecular fiber organization	88	7	1.68	4.16	+	0.00151	0.023
5D	GO:0097435	supramolecular fiber organization	88	15	3.02	4.97	+	2.93e-07	1.07e-05
7D	GO:0097435	supramolecular fiber organization	88	14	3.46	4.05	+	8.21e-06	0.000169
5L	GO:0006099	tricarboxylic acid cycle	27	4	0.52	7.74	+	0.00164	0.0242
5D	GO:0006099	tricarboxylic acid cycle	27	7	0.93	7.56	+	2.66e-05	0.000571
7L	GO:0006099	tricarboxylic acid cycle	27	5	0.79	6.36	+	0.00098	0.0162
5D	GO:0099518	vesicle cytoskeletal trafficking	17	9	0.58	15.44	+	1.2e-09	8.52e-08
7D	GO:0099518	vesicle cytoskeletal trafficking	17	7	0.67	10.48	+	1.95e-06	4.94e-05
