## Supplemental Table 7 for "Camelina CircRNA Landscape: Implications for Gene Regulation and Fatty Acid Metabolism"

### Sheet: Cs_circRNA_complete_table
			Conservation of circRNA in other crop species						Camelina subgenomes
	Arabidopsis Ortholog	# circRNA in Arabidopsis	# circRNA Brassica rapa	# circRNA Glycine max	# circRNA Oryza sativa	# circRNA Zea mays	Camelina Gene ID	# circRNAs	Subgenome 1	Subgenome 2	Subgenome 3	Treatment(s)	Days post-germination	source	circRNA type	circRNA BSJ coordinates	Gene region(s) contained in circRNA	Aralip Pathway(s)	Protein family	Gene name	Gene description	Link to TAIR gene
1	AT1G17340.1	3	0	0	2	1	Csa14g021590; Csa17g023060	3	2	1	0	Light & Dark	7	CLEAR	e-circ	Chr14:8214361-8214710; Chr17:7973520-7974033; Chr17:7974862-7975218	[6,7]; [10,11]; [14,15]	Phospholipid Signaling	Sac-PIP	Sac domain-containing Phosphoinositide Phosphatase	Phosphoinositide phosphatase family protein	https://www.arabidopsis.org/servlets/TairObject?name=AT1G17340&type=locus
2	AT1G19220.1	1	0	1	1	0	Csa03g023040	1	0	0	1	Light & Dark	5,7	CLEAR	e-circ	Chr3:8710714-8711508	[10,9,8]	Prokaryotic Galactolipid, Sulfolipid, & Phospholipid Synthesis 1	ARF19; IAA22	Auxin response factor; indole-3-acetic acid inducible	auxin response factor 19	https://www.arabidopsis.org/servlets/TairObject?name=AT1G19220&type=locus
3	AT1G27980.1	7	0	1	1	0	Csa14g035530	1	0	1	0	Dark	7	CLEAR	e-circ	Chr14:13947579-13948926	[15,16,17]	Sphingolipid Biosynthesis 2	DPL1	Dihydrosphingosine Phosphate Lyase	dihydrosphingosine phosphate lyase	https://www.arabidopsis.org/servlets/TairObject?name=AT1G27980&type=locus
4	AT1G31480.1	8	0	1	1	0	Csa17g061000	1	1	0	0	Dark	7	CLEAR	e-circ	Chr17:21328890-21329323	[3,4]	Oxylipin Metabolism 1; Oxylipin Metabolism 2; Phospholipid Signaling	PLA1	Phospholipase A1	shoot gravitropism 2 (SGR2)	https://www.arabidopsis.org/servlets/TairObject?name=AT1G31480&type=locus
5	AT1G31812.1	2	0	0	2	0	Csa03g036140	1	0	0	1	Dark	7	CLEAR	i-circ	Chr3:15614879-15615371	[1]	Eukaryotic Phospholipid Synthesis & Editing	ACBP	Acyl CoA Binding Protein	acyl-CoA-binding protein 6	https://www.arabidopsis.org/servlets/TairObject?name=AT1G31812&type=locus
6	AT1G49340.2	16	1	1	1	0	Csa14g055520	1	0	2	0	Light & Dark	5,7	CLEAR	e-circ	Chr14:25701928-25703425	[34,35,36]	Phospholipid Signaling	PI4K &alpha	Phosphatidylinositol-4-Kinase &alpha	Phosphatidylinositol 3- and 4-kinase family protein	https://www.arabidopsis.org/servlets/TairObject?name=AT1G49340&type=locus
								1						CIRI2	e-circ	Chr14:25693396-25695421	[18,19,20,21,22,23]
7	AT1G59820.1	13	0	1	0	2	Csa05g049640; Csa07g017010	1	0	0	1	Light & Dark	7	CLEAR	e-circ	Chr5:18172528-18172950; Chr7:8920027-8922161	[22,21]; [15,14,13,12,11,10,9,8]	Lipid Trafficking	TL	Translocase	aminophospholipid ATPase 3	https://www.arabidopsis.org/servlets/TairObject?name=AT1G59820&type=locus
8	AT1G71010.1	2	0	0	1	0	Csa09g072350	1	0	0	1	Light	7	CLEAR	e-circ	Chr9:28025351-28025734	[7,8]	Phospholipid Signaling	PIPK-III	Phosphatidylinositol-Phosphate Kinase type III	FORMS APLOID AND BINUCLEATE CELLS 1C	https://www.arabidopsis.org/servlets/TairObject?name=AT1G71010&type=locus
9	AT1G73600.1	14	1	1	1	0	Csa16g036340	1	1	0	0	Dark	5	CLEAR	e-circ	Chr16:19072581-19073798	[2,3,4,5]	Eukaryotic Phospholipid Synthesis & Editing	PEAMT	Phosphoethanolamine N-Methyltransferase	S-adenosyl-L-methionine-dependent methyltransferases superfamily protein	https://www.arabidopsis.org/servlets/TairObject?name=AT1G73600&type=locus
10	AT2G15695.1	4	2	0	0	0	Csa15g071660	1	1	0	0	Dark	5	CLEAR	e-circ	Chr15:23769319-23770065	[6,5,4,3]	Eukaryotic Galactolipid & Sulfolipid Synthesis	DUF829	DUF829-2C transmembrane 53	peptide methionine sulfoxide reductase (Protein of unknown function DUF829-2C transmembrane 53)	https://www.arabidopsis.org/servlets/TairObject?name=AT2G15695&type=locus
11	AT2G19880.2	13	0	0	0	0	Csa19g049020	1	0	1	0	Dark	7	CLEAR	i-circ	Chr19:21195058-21195242	[5]	Sphingolipid Biosynthesis 2	GCS	Glucosylceramide Synthase (UDP-glucose-dependent)	Nucleotide-diphospho-sugar transferases superfamily protein	https://www.arabidopsis.org/servlets/TairObject?name=AT2G19880&type=locus
12	AT2G20570.1	18	0	2	4	0	Csa01g043720	1	0	0	2	Light	5,7	CLEAR	e-circ	Chr1:22344966-22345968	[5,4,3,2]	Phospholipid Signaling	Golden2-like	Golden2-like,GBF'S PRO-RICH REGION-INTERACTING FACTOR	GBF's pro-rich region-interacting factor 1	https://www.arabidopsis.org/servlets/TairObject?name=AT2G20570&type=locus
								1						CIRI2	e-circ, antisense	Chr1:22344644-22345199	[4,5,6]
13	AT2G27680.1	1	0	0	1	0	Csa05g041110	1	1	0	0	Dark	7	CLEAR	e-circ	Chr5:15160795-15161139	[9,8]	Mitochondrial Phospholipid Synthesis	Oxidoreductase	NADP-dependent oxidoreductase domain	NAD(P)-linked oxidoreductase superfamily protein	https://www.arabidopsis.org/servlets/TairObject?name=AT2G27680&type=locus
14	AT2G31360.2†	3	0	0	0	0	Csa07g011510	1	0	1	0	Light	7	CLEAR	i-circ	Chr7:4806977-4807140	[4]	Eukaryotic Galactolipid & Sulfolipid Synthesis	FAD5 like (ADS)_x000D_ ADS	16:0D9 extraplastidial phospholipid desaturase; Acyl-CoA Desaturase-like; ACYL-LIPID DESATURASE	16:0delta9 desaturase 2	https://www.arabidopsis.org/servlets/TairObject?name=AT2G31360&type=locus
15	AT2G39290.1	1	0	1	1	0	Csa04g053290	1	1	0	0	Light	7	CLEAR	e-circ	Chr4:25296214-25296654	[2,3,4]	Prokaryotic Galactolipid, Sulfolipid, & Phospholipid Synthesis 1; Mitochondrial Phospholipid Synthesis; Mitochondrial Lipopolysaccharide Synthesis	PGPS	Phosphatidylglycerol-Phosphate Synthase	phosphatidylglycerolphosphate synthase 1	https://www.arabidopsis.org/servlets/TairObject?name=AT2G39290&type=locus
16	AT2G42010.1	2	0	1	1	0	Csa05g009530; Csa06g048050; Csa04g057500	4	1	3	1	Light & Dark	5,7	CLEAR	e-circ, antisense	Chr5:3031440-3033914; Chr6:23273712-23274422; Chr6:23273981-23274979; Chr4:26970440-26971298	[2,3,4]; [6,5]; [5,4]; [11,10,9]	Phospholipid Signaling	PLD &beta	Phospholipase D &beta	phospholipase D beta 1	https://www.arabidopsis.org/servlets/TairObject?name=AT2G42010&type=locus
							Csa06g048050	1						CIRI2	e-circ	Chr6:23273982-23274979	[4]
17	AT2G45670.1	8	0	0	0	0	Csa05g003620	1	0	0	1	Light	7	CLEAR	e-circ	Chr5:1236024-1237395	[2,3,4,5,6,7,8]	Eukaryotic Phospholipid Synthesis & Editing	LPCAT_x000D_ LPEAT	Lysophospholipid acyltransferase	calcineurin B subunit-like protein	https://www.arabidopsis.org/servlets/TairObject?name=AT2G45670&type=locus
18	AT3G05420.1	6	0	1	2	1	Csa19g007750	2	0	2	0	Dark	5,7	CLEAR	e-circ	Chr19:2034321-2035174; Chr19:2034991-2035589	[12,13,14,15]; [15,16]	Eukaryotic Phospholipid Synthesis & Editing	ACBP	Acyl CoA Binding Protein	acyl-CoA binding protein 4	https://www.arabidopsis.org/servlets/TairObject?name=AT3G05420&type=locus
19	AT3G10550.1	5	0	2	1	0	Csa19g014200	1	0	1	0	Light & Dark	5,7	CLEAR	e-circ	Chr19:4554829-4556447	[18,17,16,15,14,13]	Phospholipid Signaling	PI3P	Phosphoinositide 3-Phosphatase	Myotubularin-like phosphatases II superfamily	https://www.arabidopsis.org/servlets/TairObject?name=AT3G10550&type=locus
20	AT3G14205.1	13	0	4	2	1	Csa19g020840	1	0	1	0	Light	7	CLEAR	e-circ	Chr19:6799023-6801676	[15,14,13,12,11,10,9,8,7,6]	Phospholipid Signaling	Sac-PIP	Sac domain-containing Phosphoinositide Phosphatase	Phosphoinositide phosphatase family protein	https://www.arabidopsis.org/servlets/TairObject?name=AT3G14205&type=locus
21	AT3G14270.2††	--	0	2	0	0	Csa19g020950	1	0	1	0	Dark	5	CLEAR	e-circ	Chr19:6860881-6862483	[4,5,6]	Phospholipid Signaling	PIPK-III	Phosphatidylinositol-Phosphate Kinase type III	phosphatidylinositol-4-phosphate 5-kinase family protein	https://www.arabidopsis.org/servlets/TairObject?name=AT3G14270&type=locus
22	AT3G15650.2	1	0	0	2	0	Csa15g020250	1	1	0	0	Dark	5	CLEAR	e-circ	Chr15:7397440-7398214	[2,3,4,5]	Phospholipid Signaling	LPLA	Lysophospholipase	alpha/beta-Hydrolases superfamily protein	https://www.arabidopsis.org/servlets/TairObject?name=AT3G15650&type=locus
23	AT3G16785.1	7	0	1	0	1	Csa19g023650	1	0	1	0	Dark	5	CLEAR	i-circ	Chr19:8228475-8228676	[4]	Eukaryotic Galactolipid & Sulfolipid Synthesis	PLD &zeta	Phospholipase D &zeta	phospholipase D P1	https://www.arabidopsis.org/servlets/TairObject?name=AT3G16785&type=locus
24	AT3G25585.4	6	0	0	2	0	Csa04g009790; Csa09g008540	2	3	0	0	Light & Dark	5,7	CLEAR	e-circ	Chr4:3925241-3926139; Chr4:3925241-3926804; Chr9:3021904-3022317	[5,6,7,8,9,10]; [5,6,7,8,9,10,11,12,13,14]; [10,11,12]	Triacylglycerol Biosynthesis; Eukaryotic Phospholipid Synthesis & Editing	DAG-CPT (AAPT)	Diacylglycerol Cholinephosphotransferase	aminoalcoholphosphotransferase	https://www.arabidopsis.org/servlets/TairObject?name=AT3G25585&type=locus
							Csa04g009790	1						CIRI2	e-circ	Chr4:3925242-3926139	[5,6,7,8,9,10]
25	AT3G43220.2	6	0	4	2	1	Csa09g030650	4	0	0	4	Light & Dark	5,7	CLEAR	e-circ	Chr9:11880951-11883313; Chr9:11881179-11883548; Chr9:11881365-11883740; Chr9:11881820-11884016	[14,13,12,11,10,9]; [13,12,11,10,9,8]; [12,11,10,9,8,7]; [11,10,9,8,7,6]	Phospholipid Signaling	Sac-PIP	Sac domain-containing Phosphoinositide Phosphatase	Phosphoinositide phosphatase family protein	https://www.arabidopsis.org/servlets/TairObject?name=AT3G43220&type=locus
26	AT3G48780.2	1	0	0	2	0	Csa06g022600	1	0	1	0	Dark	7	CLEAR	e-circ	Chr6:12730276-12730883	[9,10,11]	Sphingolipid Biosynthesis 1	SPT (LCB2)	Subunit of Serine Palmitoyltransferase (LCB2b)	serine palmitoyltransferase 1	https://www.arabidopsis.org/servlets/TairObject?name=AT3G48780&type=locus
27	AT3G56040.1	12	0	1	1	0	Csa06g030710	1	0	1	0	Light	7	CLEAR	e-circ	Chr6:17166223-17166646	[9,8]	Prokaryotic Galactolipid, Sulfolipid, & Phospholipid Synthesis 2	UGP	UDP-Glucose Pyrophosphorylase	UDP-glucose pyrophosphorylase 3	https://www.arabidopsis.org/servlets/TairObject?name=AT3G56040&type=locus
28	AT3G59770.2	2	0	1	2	0	Csa07g005350	1	0	1	0	Dark	7	CLEAR	e-circ	Chr7:2276310-2277114	[9]	Phospholipid Signaling	Sac-PIP	Sac domain-containing Phosphoinositide Phosphatase	sacI homology domain-containing protein / WW domain-containing protein	https://www.arabidopsis.org/servlets/TairObject?name=AT3G59770&type=locus
29	AT4G11850.1	2	0	1	1	0	Csa02g016220	1	0	0	1	Dark	7	CLEAR	e-circ	Chr2:5541393-5541848	[4,5]	Phospholipid Signaling	PLD &gamma	Phospholipase D &gamma	phospholipase D gamma 1	https://www.arabidopsis.org/servlets/TairObject?name=AT4G11850&type=locus
30	AT4G21534.2	1	0	0	1	0	Csa12g036760	1	0	0	1	Dark	7	CLEAR	e-circ	Chr12:12079716-12080515	[8,7,6,5]	Sphingolipid Biosynthesis 1;Sphingolipid Biosynthesis 2	SPHK2	SPHINGOSINE KINASE 2; Long Chain Base Kinase	Diacylglycerol kinase family protein	https://www.arabidopsis.org/servlets/TairObject?name=AT4G21534&type=locus
31	AT4G23850.1	13	1	2	3	1	Csa12g030590	1	0	0	1	Dark	5,7	CLEAR	e-circ	Chr12:9399896-9400266	[8,9]	Eukaryotic Phospholipid Synthesis & Editing;Fatty Acid Elongation & Wax Biosynthesis	LACS	Long-Chain Acyl-CoA Synthetase	AMP-dependent synthetase and ligase family protein	https://www.arabidopsis.org/servlets/TairObject?name=AT4G23850&type=locus
32	AT4G35790.2	3	0	1	1	0	Csa12g007640	3	0	0	3	Light & Dark	5,7	CLEAR	e-circ	Chr12:2258155-2262018; Chr12:2258523-2262297; Chr12:2258788-2262642	[6,7,8,9,10,11,12,13,14,15]; [7,8,9,10,11,12,13,14,15,16]; [8,9,10,11,12,13,14,15,16,17]	Phospholipid Signaling	PLD &delta	Phospholipase D &delta	phospholipase D delta	https://www.arabidopsis.org/servlets/TairObject?name=AT4G35790&type=locus
33	AT4G38530.1	1	0	0	0	0	Csa12g001360	1	0	0	1	Dark	5	CLEAR	e-circ	Chr12:176093-176520	[2,3]	Phospholipid Signaling	PIPLC	Phosphoinositide-specific Phospholipase C	phospholipase C1	https://www.arabidopsis.org/servlets/TairObject?name=AT4G38530&type=locus
34	AT5G04540.1	13	0	2	1	0	Csa20g005750	1	0	0	1	Dark	7	CLEAR	e-circ	Chr20:1765424-1765967	[19,18]	Phospholipid Signaling	PI3P	Phosphoinositide 3-Phosphatase	Myotubularin-like phosphatases II superfamily	https://www.arabidopsis.org/servlets/TairObject?name=AT5G04540&type=locus
35	AT5G07360.3	1	0	0	1	1	Csa20g009760	1	0	0	1	Dark	7	CLEAR	e-circ	Chr20:3053186-3053503	[6,5]	Phospholipid Signaling	FAAH	Fatty Acid Amide Hydrolase	Amidase family protein	https://www.arabidopsis.org/servlets/TairObject?name=AT5G07360&type=locus
36	AT5G20840.1	13	0	4	2	1	Csa13g024720	1	1	0	0	Light	7	CLEAR	e-circ	Chr13:9282501-9284758	[8,7,6,5,4,3,2]	Phospholipid Signaling	Sac-PIP	Sac domain-containing Phosphoinositide Phosphatase	Phosphoinositide phosphatase family protein	https://www.arabidopsis.org/servlets/TairObject?name=AT5G20840&type=locus
37	AT5G23670.2	1	0	0	2	0	Csa13g028190; Csa08g017990	2	1	0	0	Light & Dark	5,7	CLEAR	e-circ	Chr13:10823042-10823461; Chr8:7888712-7889131	[9,10]	Sphingolipid Biosynthesis 1	SPT (LCB2)	Subunit of Serine Palmitoyltransferase (LCB2a)	long chain base2	https://www.arabidopsis.org/servlets/TairObject?name=AT5G23670&type=locus
38	AT5G40610.1	1	0	0	1	0	Csa10g049100; Csa12g079300	3	0	2	1	Light & Dark	5,7	CLEAR	e-circ, antisense	Chr10:23844830-23845365; Chr10:23845030-23845365; Chr12:27945094-27945430	[7,6,5]; [6,5]; [5,6]	Prokaryotic Galactolipid, Sulfolipid, & Phospholipid Synthesis 1	GPDH	NAD-dependent Glycerol-3-Phosphate Dehydrogenase	NAD-dependent glycerol-3-phosphate dehydrogenase family protein	https://www.arabidopsis.org/servlets/TairObject?name=AT5G40610&type=locus
39	AT5G44190.1	5	0	2	2	1	Csa20g071220	1	0	0	1	Light	5	CLEAR & CIRI2	e-circ	Chr20:24144947-24145610	[2,3]	Prokaryotic Galactolipid, Sulfolipid, & Phospholipid Synthesis 1	Golden2-like	Golden2-like,GBF'S PRO-RICH REGION-INTERACTING FACTOR	GOLDEN2-like 2	https://www.arabidopsis.org/servlets/TairObject?name=At5g44190&type=locus
40	AT5G57190.1††	--	0	0	0	0	Csa02g061640	1	0	0	1	Dark	5	CLEAR	e-circ	Chr2:23517117-23517661	[12,11,10]	Eukaryotic Phospholipid Synthesis & Editing	PSD	Phosphatidylserine Decarboxylase	phosphatidylserine decarboxylase 2	https://www.arabidopsis.org/servlets/TairObject?name=AT5G57190&type=locus
41	AT5G64440.1	7	0	1	2	0	Csa11g101570	1	1	0	0	Dark	5	CLEAR	e-circ	Chr11:47985124-47985526	[5,6]	Phospholipid Signaling	FAAH	Fatty Acid Amide Hydrolase	fatty acid amide hydrolase	https://www.arabidopsis.org/servlets/TairObject?name=AT5G64440&type=locus
42	AT1G03780.2	34	0	1	0	0	Csa16g039760	1	1	0	0	Light	5	CIRI2	i-circ	Chr16:20361267-20363192	[5,4,3,2]	Eukaryotic Phospholipid Synthesis & Editing	ATTPX2, TPX2	targeting protein for XKLP2	S-adenosyl-L-methionine-dependent methyltransferases superfamily protein	https://www.arabidopsis.org/servlets/TairObject?name=AT1G03780&type=locus
43	AT4G16155.1	3	0	1	1	0	Csa11g033900	1	1	0	0	Light	7	CLEAR	e-circ	Chr11:15725321-15725623	[11,12]	Fatty Acid Synthesis	LPD2 (E3)	Dihydrolipoamide Dehydrogenase, E3 component of Pyruvate Dehydrogenase Complex	dihydrolipoamide dehydrogenase	https://www.arabidopsis.org/servlets/TairObject?name=AT4G16155&type=locus
44	AT1G36180.1	2	0	2	1	2	Csa05g058150	1	1	0	0	Light & Dark	5,7	CLEAR	e-circ	Chr5:20599412-20601383	[13,14,15]	Fatty Acid Elongation & Wax Biosynthesis	ACC2	acetyl-CoA carboxylase	acetyl-CoA carboxylase 2	https://www.arabidopsis.org/servlets/TairObject?name=AT1G36180&type=locus
45	AT1G74960.3	13	0	2	1	0	Csa03g023080; Csa07g046400; Csa16g038860	3	1	1	1	Light & Dark	7	CLEAR	e-circ	Chr3:8737495-8737668; Chr7:23793791-23796179; Chr7:23795661-23796179; Chr16:19858862-19859379	[13]; [11,10,9,8,7,6,5,4,3,2]; [3,2]; [3,2]	Fatty Acid Synthesis; Fatty Acid Elongation, Desaturation & Export From Plastid	KASII	Ketoacyl-ACP Synthase II	fatty acid biosynthesis 1	https://www.arabidopsis.org/servlets/TairObject?name=AT1G74960&type=locus
	†† circRNA is unique to Camelina
	† circRNA conservation between Camelina & Arabi, but no other species
