## Supplemental Table 8 for "Camelina CircRNA Landscape: Implications for Gene Regulation and Fatty Acid Metabolism"

### Sheet: README
Genomic sequence between CircRNA backsplice junction coordinates was extracted and used to predict miRNA target sites. PsRNAtargetV2 was used to predict miRNA target sites using the default settings. Produced on 24_03_05.

### Sheet: CircRNA-Genomic_miRNA_targets
gene_id	Gene_description	CircRNA_Cluster_ID	CircRNA_Alias	miRNA_Acc.	miRNA_start	miRNA_end	Target_start	Target_end	miRNA_aligned_fragment	Inhibition	Multiplicity	Ath_gene_id
Csa01g013560	cystatin B | Chr3:3960523-3961876 REVERSE LENGTH=234 | 201606	Chr1:5067266-5067730	N/A	cas-miR319b	1	21	329	349	AGAGCUUUCUUCGGUCCACUC	Cleavage	1	AT3G12490.2
Csa02g020130	eukaryotic translation initiation factor 3A | Chr4:6947834-6952053 REVERSE LENGTH=987 | 201606	Chr2:6656389-6657810	N/A	cas-miR167c	1	21	203	223	AGGUCAUGCUGGUAGCUUCAC	Cleavage	1	AT4G11420.1
Csa02g059920	IAA-leucine resistant (ILR)-like 1 | Chr5:22930825-22932488 FORWARD LENGTH=438 | 201606	Chr2:22991198-22993667	N/A	cas-miR166b	1	21	1481	1501	GGACUGUUGUCUGGCUCGAGG	Translation	1	AT5G56650.1
Csa02g059920	IAA-leucine resistant (ILR)-like 1 | Chr5:22930825-22932488 FORWARD LENGTH=438 | 201606	Chr2:22991411-22993864	N/A	cas-miR166b	1	21	1268	1288	GGACUGUUGUCUGGCUCGAGG	Translation	1	AT5G56650.1
Csa03g002190	dicer-like 1 | Chr1:23519-31079 FORWARD LENGTH=1909 | 201606	Chr3:530111-530506	N/A	cas-miR167a	1	21	315	335	GAUCAUGUUCGCAGUUUCACC	Translation	1	AT1G01040.1
Csa04g023790	P-loop containing nucleoside triphosphate hydrolases superfamily protein | Chr3:15818738-15824792 FORWARD LENGTH=1263 | 201606	Chr4:11239833-11241583	PLNTPH_1_circ2	cas-miR164	1	21	956	976	UGGAGAAGCAGGGCACGUGCA	Cleavage	1	AT3G44050.1
Csa04g036220	Transducin/WD40 repeat-like superfamily protein | Chr3:18771292-18779220 FORWARD LENGTH=1614 | 201606	Chr4:17284703-17286401	N/A	cas-miR156c-5p	1	20	510	529	UGACAGAAGAGAGUGAGCAC	Cleavage	1	AT3G50590.1
Csa04g036220	Transducin/WD40 repeat-like superfamily protein | Chr3:18771292-18779220 FORWARD LENGTH=1614 | 201606	Chr4:17284703-17286401	N/A	cas-miR156k-5p	1	20	510	529	UGACAGAAGAGAGUGAGCAC	Cleavage	1	AT3G50590.1
Csa04g036220	Transducin/WD40 repeat-like superfamily protein | Chr3:18771292-18779220 FORWARD LENGTH=1614 | 201606	Chr4:17284703-17286401	N/A	cas-miR156h	1	20	510	529	UGACAGAAGAAAGAGAGCAC	Cleavage	1	AT3G50590.1
Csa04g036220	Transducin/WD40 repeat-like superfamily protein | Chr3:18771292-18779220 FORWARD LENGTH=1614 | 201606	Chr4:17284703-17286401	N/A	cas-miR156b-5p	1	20	510	529	UGACAGAAGAGAGUGAGCAC	Cleavage	1	AT3G50590.1
Csa04g036220	Transducin/WD40 repeat-like superfamily protein | Chr3:18771292-18779220 FORWARD LENGTH=1614 | 201606	Chr4:17284703-17286401	N/A	cas-miR156f-5p	1	20	510	529	UGACAGAAGAGAGUGAGCAC	Cleavage	1	AT3G50590.1
Csa04g036220	Transducin/WD40 repeat-like superfamily protein | Chr3:18771292-18779220 FORWARD LENGTH=1614 | 201606	Chr4:17284703-17286401	N/A	cas-miR156j	1	20	510	529	UGACAGAAGAGAGAGAGCAC	Cleavage	1	AT3G50590.1
Csa04g036220	Transducin/WD40 repeat-like superfamily protein | Chr3:18771292-18779220 FORWARD LENGTH=1614 | 201606	Chr4:17284703-17286401	N/A	cas-miR156e-5p	1	20	510	529	UGACAGAAGAGAGUGAGCAC	Cleavage	1	AT3G50590.1
Csa04g036220	Transducin/WD40 repeat-like superfamily protein | Chr3:18771292-18779220 FORWARD LENGTH=1614 | 201606	Chr4:17284703-17286401	N/A	cas-miR156a	1	20	510	529	UGACAGAAGAGAGUGAGCAC	Cleavage	1	AT3G50590.1
Csa04g036220	Transducin/WD40 repeat-like superfamily protein | Chr3:18771292-18779220 FORWARD LENGTH=1614 | 201606	Chr4:17284703-17286401	N/A	cas-miR156d-5p	1	20	510	529	UGACAGAAGAGAGUGAGCAC	Cleavage	1	AT3G50590.1
Csa06g037190	Homeobox-leucine zipper family protein / lipid-binding START domain-containing protein | Chr2:14639548-14643993 REVERSE LENGTH=852 | 201606	Chr6:18854909-18855656	N/A	cas-miR157d	1	20	640	659	CAGAAGAUAGAGAGCACUGA	Cleavage	1	AT2G34710.1
Csa07g016320	P-loop containing nucleoside triphosphate hydrolases superfamily protein | Chr2:12056771-12072950 FORWARD LENGTH=3543 | 201606	Chr7:8031160-8034796	PLNTPH_5_circ1	cas-miR164	1	21	1984	2004	UGGAGAAGCAGGGCACGUGCA	Cleavage	1	AT2G28290.4
Csa07g023170	ILITYHIA | Chr1:24065232-24081908 REVERSE LENGTH=2610 | 201606	Chr7:11660405-11667968	ILA_circ1	cas-miR11592	1	19	5014	5032	GAACCGAACCGAACCGAAA	Cleavage	1	AT1G64790.1
Csa07g023170	ILITYHIA | Chr1:24065232-24081908 REVERSE LENGTH=2610 | 201606	Chr7:11660405-11667968	ILA_circ1	cas-miR828	1	21	3082	3102	UCUUGCUUAAAUGAGUAUUCC	Cleavage	1	AT1G64790.1
Csa07g023170	ILITYHIA | Chr1:24065232-24081908 REVERSE LENGTH=2610 | 201606	Chr7:11660405-11667968	ILA_circ1	cas-miR172a-5p	1	21	5418	5437	GUGGCAUCAUCAAGAUUCACA	Cleavage	1	AT1G64790.1
Csa07g023170	ILITYHIA | Chr1:24065232-24081908 REVERSE LENGTH=2610 | 201606	Chr7:11660405-11667968	ILA_circ1	cas-miR158a	1	21	6303	6323	CUGUGCUUCUUUGUCUACAAU	Cleavage	1	AT1G64790.1
Csa07g023170	ILITYHIA | Chr1:24065232-24081908 REVERSE LENGTH=2610 | 201606	Chr7:11660405-11667968	ILA_circ1	cas-miR397	1	21	7279	7299	UCAUUGAGUGCAGCGUUGAUG	Cleavage	1	AT1G64790.1
Csa07g023170	ILITYHIA | Chr1:24065232-24081908 REVERSE LENGTH=2610 | 201606	Chr7:11660405-11667968	ILA_circ1	cas-miR396b	1	21	2216	2237	UUCCACAGCUUUCU-UGAACUU	Cleavage	1	AT1G64790.1
Csa07g023170	ILITYHIA | Chr1:24065232-24081908 REVERSE LENGTH=2610 | 201606	Chr7:11660405-11667968	ILA_circ1	cas-miR396a	1	21	2216	2237	UUCCACAGCUUUCU-UGAACUG	Cleavage	1	AT1G64790.1
Csa07g023170	ILITYHIA | Chr1:24065232-24081908 REVERSE LENGTH=2610 | 201606	Chr7:11660405-11667968	ILA_circ1	cas-miR157d	1	20	7231	7249	CAGAAGAUAGAGAGCACUGA	Cleavage	1	AT1G64790.1
Csa07g036010	appr-1-p processing enzyme family protein | Chr1:26066298-26069644 FORWARD LENGTH=562 | 201606	Chr7:19393776-19394953	N/A	cas-miR166b	1	21	497	517	GGACUGUUGUCUGGCUCGAGG	Translation	1	AT1G69340.2
Csa07g047550	Pseudouridine synthase family protein | Chr1:28540858-28542826 FORWARD LENGTH=430 | 201606	Chr7:24479320-24479780	N/A	cas-miR172a-3p	1	21	189	209	AGAAUCUUGAUGAUGCUGCAU	Cleavage	1	AT1G76050.2
Csa07g047550	Pseudouridine synthase family protein | Chr1:28540858-28542826 FORWARD LENGTH=430 | 201606	Chr7:24479320-24479780	N/A	cas-miR172b	1	21	189	209	AGAAUCUUGAUGAUGCUGCAU	Cleavage	1	AT1G76050.2
Csa08g013890	nudix hydrolase homolog 19 | Chr5:6779893-6782308 FORWARD LENGTH=438 | 201606	Chr8:5726266-5726783	N/A	cas-miR860	1	21	314	334	UCAAUAGAUUGGACUAUAUAU	Translation	1	AT5G20070.1
Csa08g018160	GPI-anchored adhesin-like protein | Chr5:8058789-8063005 FORWARD LENGTH=946 | 201606	Chr8:8007659-8008433	N/A	cas-miR172b	1	21	549	569	AGAAUCUUGAUGAUGCUGCAU	Translation	1	AT5G23890.1
Csa08g018160	GPI-anchored adhesin-like protein | Chr5:8058789-8063005 FORWARD LENGTH=946 | 201606	Chr8:8007659-8008433	N/A	cas-miR172a-3p	1	21	549	569	AGAAUCUUGAUGAUGCUGCAU	Translation	1	AT5G23890.1
Csa09g062890	P-loop containing nucleoside triphosphate hydrolases superfamily protein | Chr3:15818738-15824792 FORWARD LENGTH=1263 | 201606	Chr9:24182979-24183578	PLNTPH_1_circ1	cas-miR8171	1	21	576	596	AUAGGUGGGCCAGUGGUAGGA	Translation	1	AT3G44050.1
Csa11g001390	ACT-like protein tyrosine kinase family protein | Chr4:17999432-18003551 FORWARD LENGTH=575 | 201606	Chr11:162903-163720	N/A	cas-miR172d	1	21	572	592	GCAACAUCUUCAAGAUUCAGA	Cleavage	1	AT4G38470.1
Csa11g001390	ACT-like protein tyrosine kinase family protein | Chr4:17999432-18003551 FORWARD LENGTH=575 | 201606	Chr11:162903-163720	N/A	cas-miR156h	1	20	708	727	UGACAGAAGAAAGAGAGCAC	Cleavage	1	AT4G38470.1
Csa11g001390	ACT-like protein tyrosine kinase family protein | Chr4:17999432-18003551 FORWARD LENGTH=575 | 201606	Chr11:162903-163720	N/A	cas-miR159c-5	1	21	371	391	AGAAGAAGAGGAAGAGCUCCU	Cleavage	1	AT4G38470.1
Csa11g012200	DDB1-CUL4 associated factor 1 | Chr4:15145936-15152939 FORWARD LENGTH=1883 | 201606	Chr11:5085812-5087403	N/A	cas-miR319b	1	21	1109	1129	AGAGCUUUCUUCGGUCCACUC	Cleavage	1	AT4G31160.1
Csa11g012200	DDB1-CUL4 associated factor 1 | Chr4:15145936-15152939 FORWARD LENGTH=1883 | 201606	Chr11:5085812-5087403	N/A	cas-miR156j	1	20	440	459	UGACAGAAGAGAGAGAGCAC	Translation	1	AT4G31160.1
Csa11g012200	DDB1-CUL4 associated factor 1 | Chr4:15145936-15152939 FORWARD LENGTH=1883 | 201606	Chr11:5085812-5087403	N/A	cas-miR157b	1	21	455	475	GCUCUCUAUACUUCUGUCACC	Translation	1	AT4G31160.1
Csa11g012200	DDB1-CUL4 associated factor 1 | Chr4:15145936-15152939 FORWARD LENGTH=1883 | 201606	Chr11:5085812-5087403	N/A	cas-miR156h	1	20	440	459	UGACAGAAGAAAGAGAGCAC	Translation	1	AT4G31160.1
Csa11g012200	DDB1-CUL4 associated factor 1 | Chr4:15145936-15152939 FORWARD LENGTH=1883 | 201606	Chr11:5085812-5087403	N/A	cas-miR157c	1	21	455	475	GCUCUCUAUACUUCUGUCACC	Translation	1	AT4G31160.1
Csa11g012200	DDB1-CUL4 associated factor 1 | Chr4:15145936-15152939 FORWARD LENGTH=1883 | 201606	Chr11:5085812-5087403	N/A	cas-miR159c-5	1	21	315	335	AGAAGAAGAGGAAGAGCUCCU	Cleavage	1	AT4G31160.1
Csa11g012200	DDB1-CUL4 associated factor 1 | Chr4:15145936-15152939 FORWARD LENGTH=1883 | 201606	Chr11:5085812-5087403	N/A	cas-miR157a	1	22	454	475	GCUCUCUAGCCUUCUGUCAUCA	Cleavage	1	AT4G31160.1
Csa11g012200	DDB1-CUL4 associated factor 1 | Chr4:15145936-15152939 FORWARD LENGTH=1883 | 201606	Chr11:5085812-5087403	N/A	cas-miR171c-5p	1	21	294	314	AGAUAUUGGUGCGGUUCAAUC	Cleavage	1	AT4G31160.1
Csa11g013640	autoinhibited Ca(2+)-ATPase 10 | Chr4:14611225-14618775 REVERSE LENGTH=1069 | 201606	Chr11:5988049-5988768	N/A	cas-miR159c-5	1	21	323	343	AGAAGAAGAGGAAGAGCUCCU	Cleavage	1	AT4G29900.2
Csa11g013640	autoinhibited Ca(2+)-ATPase 10 | Chr4:14611225-14618775 REVERSE LENGTH=1069 | 201606	Chr11:5988049-5988768	N/A	cas-miR161	1	21	99	119	UCAAUGCAUUGAAAGUGACUA	Cleavage	1	AT4G29900.2
Csa11g027740	nucleotide/nucleic acid binding protein | Chr4:10677482-10681623 FORWARD LENGTH=816 | 201606	Chr11:12738826-12739182	N/A	cas-miR158a	1	21	141	161	CUGUGCUUCUUUGUCUACAAU	Translation	1	AT4G19610.1
Csa11g036900	time for coffee | Chr3:7913181-7918967 FORWARD LENGTH=1555 | 201606	Chr11:17800933-17801779	N/A	cas-miR156e-5p	1	20	180	198	UGACAGAAGAGAGUGAGCAC	Cleavage	1	AT3G22380.2
Csa11g036900	time for coffee | Chr3:7913181-7918967 FORWARD LENGTH=1555 | 201606	Chr11:17800933-17801779	N/A	cas-miR156b-5p	1	20	180	198	UGACAGAAGAGAGUGAGCAC	Cleavage	1	AT3G22380.2
Csa11g036900	time for coffee | Chr3:7913181-7918967 FORWARD LENGTH=1555 | 201606	Chr11:17800933-17801779	N/A	cas-miR159c-3p	1	21	514	534	UUUGGAUUGAAGGGAGCUCUU	Translation	1	AT3G22380.2
Csa11g036900	time for coffee | Chr3:7913181-7918967 FORWARD LENGTH=1555 | 201606	Chr11:17800933-17801779	N/A	cas-miR156d-5p	1	20	180	198	UGACAGAAGAGAGUGAGCAC	Cleavage	1	AT3G22380.2
Csa11g036900	time for coffee | Chr3:7913181-7918967 FORWARD LENGTH=1555 | 201606	Chr11:17800933-17801779	N/A	cas-miR156k-5p	1	20	180	198	UGACAGAAGAGAGUGAGCAC	Cleavage	1	AT3G22380.2
Csa11g036900	time for coffee | Chr3:7913181-7918967 FORWARD LENGTH=1555 | 201606	Chr11:17800933-17801779	N/A	cas-miR156f-5p	1	20	180	198	UGACAGAAGAGAGUGAGCAC	Cleavage	1	AT3G22380.2
Csa11g036900	time for coffee | Chr3:7913181-7918967 FORWARD LENGTH=1555 | 201606	Chr11:17800933-17801779	N/A	cas-miR159a	1	21	514	534	UUUGGAUUGAAGGGAGCUCCU	Translation	1	AT3G22380.2
Csa11g036900	time for coffee | Chr3:7913181-7918967 FORWARD LENGTH=1555 | 201606	Chr11:17800933-17801779	N/A	cas-miR156c-5p	1	20	180	198	UGACAGAAGAGAGUGAGCAC	Cleavage	1	AT3G22380.2
Csa11g036900	time for coffee | Chr3:7913181-7918967 FORWARD LENGTH=1555 | 201606	Chr11:17800933-17801779	N/A	cas-miR159b-3p	1	21	514	534	UUUGGAUUGAAGGGAGCUCUU	Translation	1	AT3G22380.2
Csa11g036900	time for coffee | Chr3:7913181-7918967 FORWARD LENGTH=1555 | 201606	Chr11:17800933-17801779	N/A	cas-miR156a	1	20	180	198	UGACAGAAGAGAGUGAGCAC	Cleavage	1	AT3G22380.2
Csa11g068470	Glutathione S-transferase family protein | Chr5:18169206-18170488 FORWARD LENGTH=325 | 201606	Chr11:32181295-32181732	N/A	cas-miR397	1	21	63	83	UCAUUGAGUGCAGCGUUGAUG	Translation	1	AT5G45020.2
Csa11g068470	Glutathione S-transferase family protein | Chr5:18169206-18170488 FORWARD LENGTH=325 | 201606	Chr11:32181295-32182303	N/A	cas-miR397	1	21	634	654	UCAUUGAGUGCAGCGUUGAUG	Translation	1	AT5G45020.2
Csa11g068470	Glutathione S-transferase family protein | Chr5:18169206-18170488 FORWARD LENGTH=325 | 201606	Chr11:32181295-32182303	N/A	cas-miR164	1	21	531	551	UGGAGAAGCAGGGCACGUGCA	Cleavage	1	AT5G45020.2
Csa11g070910	myosin 2 | Chr5:17657241-17667413 REVERSE LENGTH=1565 | 201606	Chr11:33787372-33788417	MYA2_circ2	cas-miR400	1	21	2	22	UAUGAGAGUAUUAUAAGUCAC	Cleavage	1	AT5G43900.3
Csa11g070910	myosin 2 | Chr5:17657241-17667413 REVERSE LENGTH=1565 | 201606	Chr11:33787372-33788417	MYA2_circ2	cas-miR172a-5p	1	21	1	21	GUGGCAUCAUCAAGAUUCACA	Cleavage	1	AT5G43900.3
Csa11g072440	metalloendopeptidase / zinc ion binding protein | Chr5:17066630-17071045 FORWARD LENGTH=841 | 201606	Chr11:35389109-35390822	N/A	cas-miR161	1	21	1225	1245	UCAAUGCAUUGAAAGUGACUA	Cleavage	1	AT5G42620.1
Csa11g072440	metalloendopeptidase / zinc ion binding protein | Chr5:17066630-17071045 FORWARD LENGTH=841 | 201606	Chr11:35389109-35390822	N/A	cas-miR164	1	21	1048	1068	UGGAGAAGCAGGGCACGUGCA	Translation	1	AT5G42620.1
Csa11g072440	metalloendopeptidase / zinc ion binding protein | Chr5:17066630-17071045 FORWARD LENGTH=841 | 201606	Chr11:35389109-35390822	N/A	cas-miR167a	1	21	692	712	GAUCAUGUUCGCAGUUUCACC	Cleavage	1	AT5G42620.1
Csa11g087590	beta glucosidase 41 | Chr5:22167636-22170235 REVERSE LENGTH=535 | 201606	Chr11:42323385-42325028	N/A	cas-miR156e-3p	1	21	434	454	GCUUACUCUCUCUCUGUCACC	Translation	1	AT5G54570.1
Csa12g001300	ACT-like protein tyrosine kinase family protein | Chr4:17999432-18003551 FORWARD LENGTH=575 | 201606	Chr12:147446-148503	N/A	cas-miR159c-5	1	21	117	137	AGAAGAAGAGGAAGAGCUCCU	Cleavage	2	AT4G38470.1
Csa12g001300	ACT-like protein tyrosine kinase family protein | Chr4:17999432-18003551 FORWARD LENGTH=575 | 201606	Chr12:147446-148503	N/A	cas-miR156h	1	20	435	454	UGACAGAAGAAAGAGAGCAC	Cleavage	1	AT4G38470.1
Csa12g001300	ACT-like protein tyrosine kinase family protein | Chr4:17999432-18003551 FORWARD LENGTH=575 | 201606	Chr12:147446-148503	N/A	cas-miR159c-5	1	21	355	375	AGAAGAAGAGGAAGAGCUCCU	Cleavage	2	AT4G38470.1
Csa12g001300	ACT-like protein tyrosine kinase family protein | Chr4:17999432-18003551 FORWARD LENGTH=575 | 201606	Chr12:147446-148503	N/A	cas-miR172d	1	21	571	591	GCAACAUCUUCAAGAUUCAGA	Cleavage	1	AT4G38470.1
Csa12g001300	ACT-like protein tyrosine kinase family protein | Chr4:17999432-18003551 FORWARD LENGTH=575 | 201606	Chr12:148503-148664	N/A	cas-miR156i	1	20	8	27	CAGAAGAGAGAGAGCACAAU	Cleavage	1	AT4G38470.1
Csa12g001300	ACT-like protein tyrosine kinase family protein | Chr4:17999432-18003551 FORWARD LENGTH=575 | 201606	Chr12:148503-148664	N/A	cas-miR156h	1	20	9	28	UGACAGAAGAAAGAGAGCAC	Cleavage	1	AT4G38470.1
Csa12g003490	phosphoenolpyruvate carboxykinase 1 | Chr4:17802974-17806332 REVERSE LENGTH=671 | 201606	Chr12:1157205-1158466	N/A	cas-miR394	1	21	775	795	UUUGGCAUUCUGUCCACCUCC	Translation	1	AT4G37870.1
Csa14g026830	plastid transcriptionally active 6 | Chr1:7571514-7573782 REVERSE LENGTH=328 | 201606	Chr14:10534208-10534877	N/A	cas-miR8171	1	21	36	56	AUAGGUGGGCCAGUGGUAGGA	Translation	1	AT1G21600.2
Csa14g057490	P-loop containing nucleoside triphosphate hydrolases superfamily protein | Chr1:18569921-18578663 REVERSE LENGTH=1003 | 201606	Chr14:26561593-26562313	PLNTPH_2_circ1	cas-miR172d	1	21	397	417	GCAACAUCUUCAAGAUUCAGA	Cleavage	1	AT1G50140.4
Csa15g012790	P-loop nucleoside triphosphate hydrolases superfamily protein with CH (Calponin Homology) domain-containing protein | Chr3:3190208-3195104 FORWARD LENGTH=969 | 201606	Chr15:4169730-4170590	N/A	cas-miR11592	1	19	313	331	GAACCGAACCGAACCGAAA	Cleavage	1	AT3G10310.2
Csa16g056350	P-loop nucleoside triphosphate hydrolases superfamily protein with CH (Calponin Homology) domain-containing protein | Chr1:23589234-23595139 REVERSE LENGTH=1071 | 201606	Chr16:28542224-28543162	PLNTPH_4_circ1	cas-miR158a	1	21	807	827	CUGUGCUUCUUUGUCUACAAU	Cleavage	1	AT1G63640.4
Csa16g057180	Pentatricopeptide repeat (PPR) superfamily protein | Chr1:23933541-23936336 FORWARD LENGTH=559 | 201606	Chr16:28938035-28939505	N/A	cas-miR156i	1	20	1295	1314	CAGAAGAGAGAGAGCACAAU	Cleavage	1	AT1G64430.2
Csa16g057180	Pentatricopeptide repeat (PPR) superfamily protein | Chr1:23933541-23936336 FORWARD LENGTH=559 | 201606	Chr16:28938035-28939505	N/A	cas-miR399b	1	22	1165	1186	GGGCAAGAUCACCAUUGGCAGA	Cleavage	1	AT1G64430.2
Csa16g057180	Pentatricopeptide repeat (PPR) superfamily protein | Chr1:23933541-23936336 FORWARD LENGTH=559 | 201606	Chr16:28938204-28939670	N/A	cas-miR399b	1	22	996	1017	GGGCAAGAUCACCAUUGGCAGA	Cleavage	1	AT1G64430.2
Csa16g057180	Pentatricopeptide repeat (PPR) superfamily protein | Chr1:23933541-23936336 FORWARD LENGTH=559 | 201606	Chr16:28938204-28939670	N/A	cas-miR156i	1	20	1126	1145	CAGAAGAGAGAGAGCACAAU	Cleavage	1	AT1G64430.2
Csa17g001520	dicer-like 1 | Chr1:23519-31079 FORWARD LENGTH=1909 | 201606	Chr17:259574-260921	N/A	cas-miR167a	1	21	1268	1288	GAUCAUGUUCGCAGUUUCACC	Translation	1	AT1G01040.1
Csa17g001520	dicer-like 1 | Chr1:23519-31079 FORWARD LENGTH=1909 | 201606	Chr17:259574-260921	N/A	cas-miR171a-5p	1	21	1315	1335	UAUUGGCCUGGUUCACUCAGA	Cleavage	1	AT1G01040.1
Csa17g001520	dicer-like 1 | Chr1:23519-31079 FORWARD LENGTH=1909 | 201606	Chr17:259574-260921	N/A	cas-miR170	1	21	1315	1335	UAUUGGCCUGGUUCACUCAGA	Cleavage	1	AT1G01040.1
Csa17g026950	DNAJ heat shock N-terminal domain-containing protein | Chr1:7378822-7382275 REVERSE LENGTH=391 | 201606	Chr17:9867664-9870269	N/A	cas-miR159b-5p	1	21	319	339	AGCUGCUAAGCUAUGGAUCCC	Cleavage	1	AT1G21080.1
Csa17g026950	DNAJ heat shock N-terminal domain-containing protein | Chr1:7378822-7382275 REVERSE LENGTH=391 | 201606	Chr17:9867664-9870269	N/A	cas-miR159c-5	1	21	804	824	AGAAGAAGAGGAAGAGCUCCU	Cleavage	1	AT1G21080.1
Csa17g069210	HMG-box (high mobility group) DNA-binding family protein | Chr2:14527918-14529448 REVERSE LENGTH=151 | 201606	Chr17:23728184-23729479	N/A	cas-miR156j	1	20	1083	1101	UGACAGAAGAGAGAGAGCAC	Cleavage	1	AT2G34450.4
Csa17g069210	HMG-box (high mobility group) DNA-binding family protein | Chr2:14527918-14529448 REVERSE LENGTH=151 | 201606	Chr17:23728184-23729479	N/A	cas-miR11592	1	19	431	449	GAACCGAACCGAACCGAAA	Cleavage	1	AT2G34450.4
Csa17g092100	Homeobox-leucine zipper family protein / lipid-binding START domain-containing protein | Chr1:19409913-19413961 REVERSE LENGTH=836 | 201606	Chr17:31657733-31658484	N/A	cas-miR159b-5p	1	21	165	185	AGCUGCUAAGCUAUGGAUCCC	Cleavage	1	AT1G52150.1
Csa17g092100	Homeobox-leucine zipper family protein / lipid-binding START domain-containing protein | Chr1:19409913-19413961 REVERSE LENGTH=836 | 201606	Chr17:31657967-31658484,Chr17:31657966-31658484	N/A	cas-miR159b-5p	1	21	165	185	AGCUGCUAAGCUAUGGAUCCC	Cleavage	1	AT1G52150.1
Csa17g092100	Homeobox-leucine zipper family protein / lipid-binding START domain-containing protein | Chr1:19409913-19413961 REVERSE LENGTH=836 | 201606	Chr17:31658159-31658484,Chr17:31658158-31658484	N/A	cas-miR159b-5p	1	21	165	185	AGCUGCUAAGCUAUGGAUCCC	Cleavage	1	AT1G52150.1
Csa18g009960	myosin 2 | Chr5:17657241-17667413 REVERSE LENGTH=1565 | 201606	Chr18:4919382-4922698	MYA2_circ1	cas-miR400	1	21	171	191	UAUGAGAGUAUUAUAAGUCAC	Cleavage	1	AT5G43900.3
Csa18g009960	myosin 2 | Chr5:17657241-17667413 REVERSE LENGTH=1565 | 201606	Chr18:4919382-4922698	MYA2_circ1	cas-miR159b-3p	1	21	1753	1773	UUUGGAUUGAAGGGAGCUCUU	Cleavage	1	AT5G43900.3
Csa18g009960	myosin 2 | Chr5:17657241-17667413 REVERSE LENGTH=1565 | 201606	Chr18:4919382-4922698	MYA2_circ1	cas-miR172b	1	21	1466	1486	AGAAUCUUGAUGAUGCUGCAU	Cleavage	1	AT5G43900.3
Csa18g009960	myosin 2 | Chr5:17657241-17667413 REVERSE LENGTH=1565 | 201606	Chr18:4919382-4922698	MYA2_circ1	cas-miR172a-3p	1	21	1466	1486	AGAAUCUUGAUGAUGCUGCAU	Cleavage	1	AT5G43900.3
Csa18g009960	myosin 2 | Chr5:17657241-17667413 REVERSE LENGTH=1565 | 201606	Chr18:4919382-4922698	MYA2_circ1	cas-miR159c-5	1	21	367	387	AGAAGAAGAGGAAGAGCUCCU	Cleavage	1	AT5G43900.3
Csa18g009960	myosin 2 | Chr5:17657241-17667413 REVERSE LENGTH=1565 | 201606	Chr18:4919382-4922698	MYA2_circ1	cas-miR159c-3p	1	21	1753	1773	UUUGGAUUGAAGGGAGCUCUU	Cleavage	1	AT5G43900.3
Csa18g009960	myosin 2 | Chr5:17657241-17667413 REVERSE LENGTH=1565 | 201606	Chr18:4919382-4922698	MYA2_circ1	cas-miR159a	1	21	1753	1773	UUUGGAUUGAAGGGAGCUCCU	Cleavage	1	AT5G43900.3
Csa19g040950	RNA helicase%2C ATP-dependent%2C SK12/DOB1 protein | Chr2:2895135-2900909 FORWARD LENGTH=995 | 201606	Chr19:17343402-17343927	N/A	cas-miR173	1	22	131	152	UUCGCUUGCAGAGAGAAAUCAC	Cleavage	1	AT2G06990.1
Csa19g048650	CLIP-associated protein | Chr2:8711862-8718813 REVERSE LENGTH=1439 | 201606	Chr19:20892522-20893510	CLIP_circ1	cas-miR828	1	21	626	646	UCUUGCUUAAAUGAGUAUUCC	Cleavage	1	AT2G20190.1
Csa19g048650	CLIP-associated protein | Chr2:8711862-8718813 REVERSE LENGTH=1439 | 201606	Chr19:20892858-20894208	CLIP_circ2	cas-miR828	1	21	290	310	UCUUGCUUAAAUGAGUAUUCC	Cleavage	1	AT2G20190.1
Csa20g002240	Transmembrane amino acid transporter family protein | Chr5:431034-433544 FORWARD LENGTH=550 | 201606	Chr20:587189-587476	N/A	cas-miR159c-5	1	21	120	140	AGAAGAAGAGGAAGAGCUCCU	Cleavage	1	AT5G02180.2
